# A mushroom-body output neuron that mediates octopamine-driven and hunger-motivated feeding in *Drosophila*

**DOI:** 10.64898/2026.03.13.711740

**Authors:** Xianyuan Zhang, Sangyu Xu, Joses Ho, James C. Stewart, Adam Claridge-Chang

## Abstract

Feeding behavior requires the integration of environmental cues, metabolic signals, and internal states through neuromodulatory networks, yet the role of specific neuromodulatory neurons and how they are coordinated in controlling feeding remains unclear. Using automated feed-tracking and optogenetics in *Drosophila melanogaster*, we found that activation of two octopaminergic neurons (VPM3/4) increases food consumption. Both VPM neurons form direct synapses with a mushroom-body output neuron MBON11, which, through opto-activation and opto-inhibition, can exert bidirectional control over food intake, with sexually dimorphic effects. Epistasis experiments demonstrated that octopamine-driven feeding requires functional MBON11 output. Additionally, we found that the dopaminergic PPL101 neurons, which also synapse with MBON11, are required for hunger-driven feeding. Ethomic analysis contextualized with natural hunger and satiety provided a holistic view of how different neuron types linked to the mushroom-body influence feeding behaviors. This analysis revealed that MBON11 interventions best recapitulate natural hunger-satiety transitions. These findings revealed a circuit where two neuromodulatory neuron types with distinct unidirectional feeding effects—octopaminergic VPM3/4 (instructive but not required) and dopaminergic PPL101 (required but not instructive)—converge onto MBON11, a neuron whose activity is both required for and instructive of hunger-related feeding. This circuit arrangement may represent an architecture for integrating multiple motivational signals in feeding regulation.

**Key points:**

1. When activated, octopaminergic VPM3 and VPM4 cells drive increased food consumption, effects that require octopamine signaling and are dependent on MBON11 function.
2. Octopaminergic neuronal activity is not required for hunger-driven feeding.
3. Receiving direct synaptic inputs from VPM3 and 4, MBON11 neurons bidirectionally control feeding, and broadly phenocopy natural hunger–satiety transitions.
4. Dopaminergic PPL101 neurons that synapse onto MBON11 are required for hunger-motivated feeding.
5. MBON11 appears to integrate octopaminergic and dopaminergic signals, and regulate the feeding behavioral state.
