## Supplemental Table 2 for "A mushroom-body output neuron that mediates octopamine-driven and hunger-motivated feeding in *Drosophila*"

### Sheet: Sheet1
Study	Assay	Cell type	Driver	Effector	Intervention	Duration	State	Readout	Phenotype
Krashes et al. 2009	Appetitive olfactory learning	PPL101 (MB-MP)	c061; MBGAL80	Shibirets	Inhibition	Flies were shifted to 31 degrees for 60 min before being tested 2 min for appetitive memory at 31 _x0002_degrees.	Fed	Appetitive olfactory memory	Promotes appetitive memory
Krashes et al. 2009	Appetitive olfactory learning	PPL101 (MB-MP), no DANs	c061; MBGAL80/ THGAL80	Shibirets	Inhibition	Flies were shifted to 31 degrees for 60 min before being tested 2 min for appetitive memory at 31 _x0002_degrees.	Fed	Appetitive olfactory memory	No effect
Krashes et al. 2009	Appetitive olfactory learning	PPL101 (MB-MP)	c061; MBGAL80	TrpA1	Activation	Flies were shifted to 31 degrees for 60 min before being tested 2 min for appetitive memory at 31 _x0002_degrees.	Hungry	Appetitive olfactory memory	Suppresses appetitive memory
Tsao et al. 2018	Food seeking (latency)	PPL101	MB320C	TrpA1	Activation	10 min	Hungry	Food-finding behavior	Reduces food-seeking
Tsao et al. 2018	Food seeking (latency)	PPL101	MB320C	Shibirets	Inhibition	10 min	Fed	Food-finding behavior	Increases food-seeking
Sayin et al. 2019	Food-odor tracking (locomotion)	PPL101	MB320C	Shibirets	Inhibition	12 sec	Hungry	Restrained olfactory behavior	Suppresses persistent food odor tracking
Meschi et al. 2024	Imaging (naive flies)	PPL101	MB320C	CalexA	NA	NA	NA	CalexA calcium imaging	Naive flies, CalexA GFP accumulation: fed > hungry
Meschi et al. 2024	Imaging (shock–odor trained flies)	PPL101	MB320C	CalexA	NA	NA	NA	CalexA calcium imaging	Trained flies, CalexA GFP accumulation: fed ≈ hungry
Meschi et al. 2024	Imaging (during electric shock)	PPL1	MB504B	GRABDA2m	NA	1.5 s	NA	Dopamine imaging	Peak ΔF/F0 and area under the curve: hungry > fed
This study	Espresso feeding assay	PPL101	MB320C	Chrimson	Activation	2 h	Fed	Capillary drinking	No effect on feed latency or consumption volume
This study	Espresso feeding assay	PPL101	MB320C	Chrimson	Activation	2 h	Hungry	Capillary drinking	No effect on feed latency or consumption volume
This study	Espresso feeding assay	PPL101	MB320C	ACR1	Inhibition	2 h	Fed	Capillary drinking	No effect on fed flies
This study	Espresso feeding assay	PPL101	MB320C	ACR1	Inhibition	2 h	Hungry	Capillary drinking	Increases feed latency and reduces feed volume
